# DNA-foraging bacteria in the seafloor

**DOI:** 10.1101/528695

**Authors:** Kenneth Wasmund, Claus Pelikan, Margarete Watzka, Andreas Richter, Amy Noel, Casey R.J. Hubert, Thomas Rattei, Thilo Hofmann, Craig W. Herbold, Alexander Loy

## Abstract

Extracellular DNA is a major macromolecule in global element cycles, and is a particularly crucial phosphorus as well as nitrogen and carbon source for microorganisms in the seafloor. Nevertheless, the identities, ecophysiology and genetic features of key DNA-foraging microorganisms in marine sediments are completely unknown. Here we combined microcosm experiments, stable isotope probing and genome-centric metagenomics to study microbial catabolism of DNA and its sub-components in anoxic marine sediments. ^13^C-DNA added to sediment microcosms was degraded within ten days and mineralised to ^13^CO_2_. Stable isotope probing showed that diverse *Candidatus* Izemoplasma, *Lutibacter, Shewanella, Fusibacteraceae* and *Nitrincolaceae* incorporated DNA-derived ^13^C-carbon. Genomes representative of the ^13^C-labelled taxa were recovered and all encoded enzymatic repertoires for catabolism of DNA. Comparative genomics indicated that DNA can be digested by diverse members of the order *Candidatus* Izemoplasmatales (former *Tenericutes*), which appear to be specialised DNA-degraders that encode multiple extracellular nucleases. *Fusibacteraceae* lacked genes for extracellular nucleases but utilised various individual purine- and pyrimidine-based molecules, suggesting they ‘cheated’ on liberated sub-components of DNA. Close relatives of the DNA-degrading taxa are globally distributed in marine sediments, suggesting that these poorly understood taxa contribute widely to the key ecosystem function of degrading and recycling DNA in the seabed.
