## Supplementary material for "DNA-foraging bacteria in the seafloor": Supp. Table 1 - Treatment summary

### Sheet: Supp. Table 1
	Treatment class	Substrate added
	DNA	13C gDNA		(A)		(G)		(C)		(T)
		12C gDNA
	Nucleobases	Adenine (A)
		Guanine (G)
		Cytosine (C)
		Thymine (T)
	Nucleosides	2-deoxyadenosine (dA)		(dA)				(Th)
		Thymidine (Th)
	No substrate controls	No substrate
