## Supplementary material for "DNA-foraging bacteria in the seafloor": Supp. Table 2 - Genome statistics

### Sheet: Supp. Table 2
Supp. Table 2. Information about MAG assembly and genome statistics.
MAG name	Genbank accession no.	Closest relative	Assembly size (Mbp)	Completeness (%)	Estimated genome size* (Mbp)	Contamination (%)	Strain heterogeneity	No. of contigs	GC content (%)
Shewanella MAG BB-1	Processing	Shewanella sediminis (86.5% ANIb; 62% aligned)	5.94	92.71	6.41	4.69	1.92	1061	45.5
Lutibacter MAG BB-2	Processing	Lutibacter flavis (78.4% ANIb; 61.5% aligned)	2.59	90.41	2.86	2.05	0	539	30.3
Fusibacteraceae MAG BB-3	Processing	Fusibacter sp. 3D3 (65.2% ANIb; 16% aligned)	5.49	95.04	5.78	9.69	4.17	201	32.9
Nitrincolaceae MAG BB-4	Processing	Motiliproteus sp. MSK22_1 (69% ANIb, 31% aligned)	4.31	79.58	5.42	4.68	9.09	944	54.5
Ca. Izemoplasma acidinucleici	Processing	Ca.Izemoplasma sp. HR1 (70.5% ANIb; 42.9% aligned)	1.93	90.41	2.13	2.05	0	191	32.1
					*not accounting for potential contamination
