## Supplementary material for "DNA-foraging bacteria in the seafloor": Supp. Table 4 - De novo syntheses of nucleotides

### Sheet: Supp. Table 4
		Ca. Izemoplasma acidinucleici	Ca. Izemoplasma sp. ZiA1, GCA_002245785	Bacillales bacterium UBA3566, GCA_002376065	Ca. Izemoplasma sp. HR1, GCA_000755705	Ca. Izemoplasma sp. HR2, GCA_000753575	.	Tenericutes bacterium 4572_104, GCA_002084435	Tenericutes bacterium HGW Tenericutes 1, GCA_002839155	Tenericutes bacterium HGW Tenericutes 5, GCA_002839125	Bacillales bacterium UBA5729, GCA_002419505	Bacillales bacterium UBA5732, GCA_002419445		Bacillales bacterium UBA1427, GCA_002329485	Staphylococcus sp CAG 324, GCA_000433035	Firmicutes bacterium CAG 313, GCA_000433995	Acholeplasmatales bacterium DTU056, GCA_001484045	Mollicutes bacterium Phil14, GCA_001900245	Coprobacillus sp CAG 698, GCA_000431235	Acholeplasmatales bacterium DTU067, GCA_001512985	Bacillales bacterium UBA3946, GCA_002385575
5-Aminoimidazole Ribonucleotides Biosynthesis:	Amidophosphoribosyltransferase
(5-phospho-α-D-ribose 1-diphosphate ->	Phosphoribosylamine—glycine ligase
5-amino-1-(5-phospho-β-D-ribosyl)imidazole)	Phosphoribosylglycinamide formyltransferase 1
	Phosphoribosylformylglycinamidine synthase, synthetase
	Phosphoribosylformylglycinamide cyclo-ligase
IMP biosynthesis:	5-(carboxyamino)imidazole ribonucleotide synthase (ATP)
(5-amino-1-(5-phospho-β-D-ribosyl)imidazole -> IMP)	N5-carboxyaminoimidazole ribonucleotide mutase (catalytic)
	Phosphoribosylaminoimidazole-succinocarboxamide synthase
	Adenylosuccinate lyase (catalyses two steps)
	Bifunctional AICAR transformylase/IMP cyclohydrolase
Adenosine nucleotide de novo biosynthesis II:	Adenylosuccinate synthetase
(IMP + Aspartate -> ADP)	Adenylosuccinate lyase
	Adenylate kinase
Adenosine deoxyribonucleotides de novo biosynthesis:	Ribonucleoside reductase
(ADP -> dATP)	dADP kinase/ nucleoside-diphosphate kinase 1/Adenylate kinase proposed*
Guanosine nucleotide de novo biosynthesis I:	Inosine-5'-monophosphate dehydrogenase (EC 1.1.1.205)
(IMP -> dGTP)	GMP synthase [glutamine-hydrolyzing] (EC 6.3.5.2)
	Guanylate kinase (EC 2.7.4.8)
	GDP reductase/ribonucleoside reductase
	dGTP kinase/Adenylate kinase proposed*
Pyrimidine deoxyribonucleotides de novo biosynthesis:
	Cytidine/uridine kinase
	Cytidylate kinase
	Ribonucleoside diphosphate reductase
	Adenylate kinase proposed*
	Cytidine/uridine kinase
	Uridine monophosphate kinase
	Ribonucleoside diphosphate reductase
	Thymidylate kinase
	Thymidylate synthase
	Thymidylate kinase
	Adenylate kinase proposed*
Pyrimidine ribonucleotides de novo biosynthesis:	Carbamoyl phosphate synthetase
(glutamine + hydrogencarbonate -> CTP)	Carbamate kinase
	Aspartate carbamoyltransferase
	Dihydroorotase
	Dihydroorotate dehydrogenase
	Orotate phosphoribosyltransferase (EC 2.4.2.10)
	Orotidine 5'-phosphate decarboxylase (EC 4.1.1.23)
	Uridine monophosphate kinase (EC 2.7.4.22)
	UDP kinase/ adenylate kinase proposed*
	CTP synthase
*Kube M, Mitrovic J, Duduk B, Rabus R & Seemüller E (2012) Current view on phytoplasma genomes and encoded metabolism. The Scientific World Journal 2012: 185942.
