## Supplementary material for "DNA-foraging bacteria in the seafloor": Supp. Table 5 - Gradient fractions used for sequencing and statistics

### Sheet: Supp. Table 5
Supp. Table 5. List of all SIP gradient fractions that were used for 16S rRNA gene
amplicon sequencing and for statistical analyses.
Time point	Sample ID	Treatment	Density (g ml-1)	Used for statistical comparison
Day 4	d4_13C_pseudo	d4_13C_pseudo_replicate	-	Yes
	d4_1_8	d4_13C	1.73733	Yes
	d4_1_10	d4_13C	1.72859	Yes
	d4_1_12	d4_13C	1.71875
	d4_1_13	d4_13C	1.71657
	d4_2_7	d4_12C	1.7417	Yes
	d4_2_8	d4_12C	1.73624	Yes
	d4_2_10	d4_12C	1.7275	Yes
	d4_2_12	d4_12C	1.71875
	d4_2_13	d4_12C	1.71657
Day 10	d10_3_6	d10_13C	1.74279
	d10_3_7	d10_13C	1.73842	Yes
	d10_3_8	d10_13C	1.73405	Yes
	d10_3_10	d10_13C	1.7264	Yes
	d10_3_12	d10_13C	1.71875
	d10_3_13	d10_13C	1.71438
	d10_4_5	d10_12C	1.74498
	d10_4_6	d10_12C	1.73952	Yes
	d10_4_8	d10_12C	1.73405	Yes
	d10_4_10	d10_12C	1.7275	Yes
	d10_4_12	d10_12C	1.72094
Day 13	d13_5_6	d13_13C	1.7417
	d13_5_7	d13_13C	1.73842	Yes
	d13_5_8	d13_13C	1.73514	Yes
	d13_5_9	d13_13C	1.73187	Yes
	d13_5_10	d13_13C	1.72422
	d13_5_14	d13_13C	1.71875
	d13_5_15	d13_13C	1.71547
	d13_6_6	d13_12C	1.73952	Yes
	d13_6_7	d13_12C	1.73624	Yes
	d13_6_8	d13_12C	1.73296	Yes
	d13_6_11	d13_12C	1.72422
	d13_6_13	d13_12C	1.71766
	d13_6_14	d13_12C	1.71547
